# Higher-Order Biomarkers Through Network Motif Mining: A COVID-19 Case Study

**DOI:** 10.1101/2025.02.27.638877

**Authors:** Nicholas Chahley, Armstrong Murira, Nardin Nakhla, Carlos Oliver

## Abstract

We introduce a novel approach for analyzing expression data by integrating patient-level expression profiles with a Protein-Protein interaction network from the STRING database. Our pipeline leverages motif mining to identify recurring sets (motifs) of interacting biomolecules characterized by specific expression patterns, providing deeper insights into underlying biological processes. We applied our method to a publicly available dataset of plasma protein measurements from patients with mild/moderate COVID-19 and compared the motif features to those found by conventional differential expression analysis. Motif features demonstrated better performance in classification models and hierarchical clustering. Of note, they were able to resolve interpatient variability during clustering, while traditional features failed to do so. Interestingly, these discriminatory performances were achieved using a smaller and largely different set of proteins. Motif mining is a highly flexible method with capacity to integrate multiple modes of data and presents an exciting line of analysis for biomarker discovery as well as general biology.
