## Supplemental Table 2 - node level counts for "Higher-Order Biomarkers Through Network Motif Mining: A COVID-19 Case Study"

Protein	Level	Count_pattern	Overlap
LGALS3	medium	25	false
LAG3	high	21	true
IFNG	medium	13	true
CD74	high	12	true
VWF	medium	11	false
GRN	medium	9	true
CSF3	medium	9	true
TNFRSF1A	medium	8	true
PEBP1	high	5	false
DRG2	high	4	false
GRN	high	4	true
CHI3L1	medium	3	false
CX3CL1	medium	3	true
LAG3	medium	3	true
CD74	medium	3	true
IFNG	high	3	true
CEACAM5	medium	2	false
TRAF2	high	2	false
MMP7	low	2	false
HTRA2	high	2	false
TNFSF10	medium	2	true
GDF15	medium	2	true
RETN	medium	2	false
IL2	medium	2	false
COL1A1	medium	2	false
TNFRSF10A	medium	2	false
FLT3	medium	2	false
MIF	high	2	false
BST2	high	1	true
DSG2	medium	1	false
CTSZ	medium	1	true
MYOC	medium	1	false
SCARB1	medium	1	false
PLAT	medium	1	false
APOH	medium	1	false
CDH17	medium	1	false
AHCY	high	1	false
CCL2	medium	1	true
PLIN3	high	1	false
ITGAV	medium	1	false
LAMA4	medium	1	false
TMSB10	high	1	false
SELPLG	medium	1	false
CD4	medium	1	true
ACTA2	medium	1	false
TCN2	medium	1	true
NID2	high	1	false
CEACAM8	medium	1	false
PCOLCE	medium	1	false
SERPINE1	high	1	false
FLT4	medium	1	false
F9	medium	1	false
TIMP1	medium	1	true
LRP1	medium	1	false
TNFRSF13B	medium	1	false
EPO	medium	1	false
DCN	medium	1	true
